# The earliest changes in the translatome upon human T cell activation

**DOI:** 10.1101/2025.07.31.667903

**Authors:** Alexey V. Stepanov, Aoife O’Connell, Phil O’Brien, Patrick B.F. O’Connor, Alla D. Fedorova, Audrey M. Michel, Pavel V. Baranov, Yury P. Rubtsov, Gary Loughran, Dmitry E. Andreev

**Author notes:** contributed equally (Alexey V. Stepanov, Aoife O’Connell).

## Abstract

Stimulation of resting T cells triggers a rapid transition into an activated state, characterized by significant changes in phenotype, metabolism and secretory function. To explore the earliest responses, we examined transcriptional and translational changes in isolated human T cells within the first four hours post-stimulation. Polyclonal stimulation initially upregulates cytokine genes while downregulating certain transcription factors and regulators. Subsequently, selective mRNA translation occurs on 5⍰-terminal oligopyrimidine (TOP) motif-containing mRNAs and *ATF4*, alongside global transcriptional reprogramming involving alternative transcription and splicing. Notably, both stimulated *and* unstimulated T cells undergo dynamic gene expression changes over time, reflecting adaptation to *in vitro* conditions and the loss of *in vivo* homeostatic signals. This includes heightened translation initiation stringency, particularly in non-stimulated cells. Thus, stress responses induced by standard T cell isolation protocols must be considered when investigating T cell signaling and activation.
