## Supplementary material for "The earliest changes in the translatome upon human T cell activation": Table S9

### Sheet: Лист1
	Stim 30 min Ribo	Stim 240 min Ribo	Stim 30 min RNA	Stim 240 min RNA	Stim 30 min Ribo/RNA	Stim 240 min Ribo/RNA	Unstim 30 min Ribo	Unstim 240 min Ribo	Unstim 30 min RNA	Unstim 240 min RNA	Unstim 30 min Ribo/RNA	Unstim 240 min Ribo/RNA
NOP53	138	748	32866	22864	0.00420044	0.0327052	119	81	30509	25982	0.00390989	0.00311061
RPL39	49	388	11532	9743	0.00420604	0.0398636	52	28	10645	9262	0.00485485	0.00305321
EEF1G	163	1962	37296	30806	0.00436499	0.0636904	148	149	37172	31570	0.00397006	0.00471823
RPS2	406	3243	87762	72793	0.00462811	0.0445452	330	297	81581	73027	0.00404846	0.0040667
RPL13	370	3002	73740	57894	0.00501649	0.0518559	310	298	68834	58977	0.00450546	0.00505426
RPL13A	648	3926	111658	79645	0.00580338	0.0492876	624	419	105613	89836	0.00590613	0.00466774
RPL3	685	5755	95758	77328	0.00715136	0.0744211	556	555	92010	78758	0.00604493	0.00704656
PABPC1	370	7684	47173	66582	0.00783421	0.115401	303	646	46253	65531	0.00655599	0.0098512
RPL12	125	1849	15961	12774	0.00783889	0.144709	117	135	15347	12800	0.0076279	0.0105588
RPS11	354	2660	44502	36079	0.0079435	0.0737171	330	368	43247	37061	0.00764042	0.0099236
TPT1	936	6512	116875	113329	0.00801248	0.0574592	782	461	110428	103260	0.00708543	0.00446695
RPS17	202	1513	24909	23440	0.00811812	0.0645672	184	120	24648	20511	0.00745143	0.00585645
RPL41	348	953	37628	29555	0.00925721	0.032251	315	198	35995	30955	0.00873939	0.0063969
RPL29	219	1336	22734	19801	0.00961307	0.0674757	154	154	21576	18548	0.00715075	0.0082929
RPS4X	457	3041	45913	35821	0.00994803	0.0848935	412	297	44505	37725	0.00924625	0.00787498
RPL18A	349	2445	34952	31392	0.00999104	0.0778883	290	204	33276	28347	0.00871124	0.00719252
RPS18	413	3919	39370	33159	0.0104857	0.118181	376	282	38099	32046	0.00985621	0.00880507
RPL32	260	2362	24709	22093	0.0105064	0.106897	232	198	24718	20796	0.00938026	0.00952529
RPL37	303	1791	28468	23547	0.0106392	0.0760502	278	170	27400	23260	0.0101513	0.0073053
RPS3A	692	5673	60517	50590	0.0114365	0.112137	617	478	58872	51050	0.0104736	0.00935452
RPLP0	367	3103	31826	31897	0.0115378	0.0972694	374	317	30917	26243	0.0120858	0.0120724
RPS14	526	2689	44492	36050	0.0118254	0.0745932	479	364	44193	36679	0.010833	0.00991908
RPS8	596	3491	48700	41971	0.0122396	0.0831811	481	382	48536	38837	0.00991235	0.00984216
RPL7A	635	4531	50151	44364	0.0126616	0.10212	562	490	48367	40147	0.0116116	0.0121966
RPL23	332	2707	25722	22467	0.0128931	0.120506	309	231	24847	20259	0.0124198	0.0114255
RPL37A	305	2662	23010	20065	0.0132386	0.132667	284	203	21788	18297	0.0130307	0.0110996
RPL31	395	2827	29647	23890	0.0133337	0.118311	368	264	28125	24513	0.0130782	0.0107617
RPS27	393	2284	29382	24729	0.0133757	0.092354	331	158	29792	25423	0.0111063	0.0062209
RPL27A	493	2664	36403	29108	0.0135378	0.0915175	392	247	36698	30054	0.0106705	0.00822987
RPS19	352	2782	24144	21976	0.014568	0.126603	308	240	22456	19779	0.013734	0.0121216
RPL10	851	5615	58242	47149	0.0146147	0.11909	725	605	57142	49391	0.0126803	0.012255
RPS23	466	3005	31443	26934	0.0148253	0.111576	436	269	30036	25389	0.0145064	0.0106028
RPS6	888	5900	59817	51465	0.014846	0.114648	753	554	58374	47278	0.0128946	0.0117222
RPS3	818	5143	54874	45976	0.0149137	0.111853	693	529	52479	44847	0.0132086	0.0118043
RPL7	800	6069	51023	45937	0.0156769	0.132111	742	499	49059	39434	0.0151284	0.0126656
RPL18	447	2534	27664	24002	0.0161554	0.105559	388	394	26318	22259	0.014744	0.0177162
RPL23A	765	3155	47290	39631	0.0161734	0.0796011	695	501	46223	38341	0.0150365	0.0130738
RPL4	969	6490	58416	51666	0.0165854	0.125616	797	678	57040	47098	0.0139668	0.0144026
RPL28	557	2558	32457	26460	0.0171728	0.0966872	502	522	29558	24890	0.0169826	0.0209675
RPL36A	167	829	9666	8127	0.0172632	0.101991	156	123	9202	7868	0.017002	0.0156044
RPL11	763	4575	43563	34347	0.0175122	0.1332	724	570	42004	34823	0.0172256	0.0163618
RPL30	422	2096	23956	18541	0.0176099	0.113072	378	236	22405	19643	0.0168532	0.0120382
RPL19	879	4406	48973	40719	0.0179531	0.1082	743	780	47305	39299	0.0157067	0.0198471
RPL26	257	1906	14044	12484	0.018289	0.152648	200	156	13707	11527	0.0145771	0.0134939
RPS28	338	1404	18098	14546	0.0186567	0.0965467	287	190	17532	14822	0.0163595	0.0128357
RPS12	323	1979	16746	14649	0.0192757	0.135091	278	165	16607	14162	0.0167592	0.0116395
RPS15A	541	3312	27973	22137	0.0193531	0.149595	437	302	26344	22504	0.016574	0.0134377
RPL6	717	4842	36428	29376	0.0196767	0.164835	626	606	34921	22204	0.0179259	0.0273
RPS5	288	2657	14602	13700	0.0196958	0.193965	239	223	14251	12125	0.0168043	0.0183626
RPS16	435	2055	21936	19387	0.0198237	0.106014	370	309	21135	17626	0.0175161	0.0175173
RPL21	534	4181	26332	23885	0.0202855	0.175057	490	353	25632	22979	0.0191038	0.0153764
RPL8	704	3781	34688	35564	0.0202976	0.106316	579	660	33908	29437	0.0170676	0.0224037
RPS9	540	3893	26143	23806	0.0206442	0.163533	472	351	25042	22631	0.0188647	0.0154933
EEF1D	275	1228	13103	9596	0.0210181	0.128023	269	258	12559	11039	0.0214421	0.02334
EEF1A1	9015	84158	421217	403324	0.0214019	0.208661	7677	4701	418129	348224	0.0183613	0.0135007
MLLT6	151	211	7060	6438	0.0214318	0.0327405	156	87	7396	2755	0.0211236	0.0317488
RPL17	275	1975	12745	11748	0.0215904	0.168129	251	196	12457	10032	0.0201664	0.0195191
ENSG00000260836	197	1492	8937	8651	0.0220421	0.172465	182	119	8371	7056	0.0216914	0.0168683
RPS29	429	1980	19068	15533	0.0225052	0.127502	394	240	18279	15703	0.0215408	0.0152536
RPL17-C18ORF32	270	1826	11953	10989	0.0225998	0.166198	247	191	11653	9385	0.0211891	0.0203934
RPS20	379	1728	16695	13174	0.0227127	0.131167	318	213	15784	13589	0.0201232	0.0156481
RPS24	474	3513	20067	18619	0.0236021	0.188674	459	333	19139	15361	0.0240001	0.0216698
RPL34	345	2492	14114	11902	0.0244604	0.209399	315	207	13643	11241	0.0230797	0.0184343
RPL9	1150	6683	45392	40145	0.0253244	0.16648	981	626	44249	38647	0.0221699	0.0161973
RPL22	320	1213	12549	9726	0.0254704	0.124723	298	203	12185	9752	0.0244311	0.0207745
RPS25	583	3029	22447	18903	0.0259784	0.160236	538	322	21656	17896	0.0248481	0.0180003
RPL14	886	5237	33705	32460	0.0262881	0.161331	754	580	32791	27868	0.0230057	0.0208119
EEF2	1887	16581	70152	69907	0.0268946	0.237189	1557	1436	70668	63191	0.0220256	0.0227201
RPS27A	671	4060	24942	22546	0.0269011	0.180085	615	467	24337	20168	0.0252631	0.023146
PPP1R15A	261	252	9613	5334	0.0271579	0.0472698	265	103	9194	1678	0.0287876	0.0614933
RPS13	570	3335	20617	18783	0.0276593	0.177535	516	375	19923	17377	0.02592	0.0216016
RPL10A	718	3339	25931	21958	0.027706	0.152078	655	326	25036	19513	0.0261506	0.0166826
SLC25A6	267	1456	9649	10223	0.0277232	0.142453	236	119	9139	6931	0.025806	0.0172267
RPS10-NUDT3	252	1289	8983	8174	0.0280119	0.157718	223	208	8572	7482	0.0259601	0.0277487
RPL27	550	2717	19284	16635	0.0285105	0.163348	487	365	18841	15844	0.0258596	0.0230375
EIF3L	282	1146	9767	6225	0.0288324	0.184146	233	253	9806	6626	0.0237921	0.0382287
UBC	597	351	19861	9699	0.0300805	0.036148	507	159	18724	6106	0.0270739	0.026032
RPS10	306	1673	10138	9191	0.0301658	0.182002	269	253	9843	8466	0.0273704	0.0299341
RPS21	225	1701	7306	6626	0.0307574	0.256639	197	127	7107	6080	0.0277739	0.0209547
RPS15	696	2637	21762	19061	0.0319744	0.138361	577	518	20554	17321	0.0280825	0.0299039
RPL35A	470	2491	14475	12867	0.0324562	0.193581	428	289	14204	12404	0.0301376	0.0232797
RPS26	665	2044	20285	16721	0.0327613	0.122259	604	425	19061	16338	0.0316856	0.0259924
RPL5	1003	6774	29462	25356	0.0340531	0.267156	886	687	28384	21901	0.0312132	0.0313575
RPLP2	549	3868	15788	13512	0.0347752	0.286277	438	433	15587	13027	0.0280975	0.0332371
RPS7	603	3546	17303	15669	0.0348282	0.226312	545	406	16605	13097	0.0328005	0.0309934
RPL36	278	1518	7952	7224	0.0349533	0.210204	232	246	7498	6580	0.0309805	0.0374427
EIF3F	276	841	7660	5934	0.0360703	0.141751	230	232	7603	5920	0.0302501	0.0392655
EEF1B2	395	4175	10910	12653	0.0361974	0.329931	387	206	10678	8692	0.0361989	0.0237466
UBA52	539	1948	14538	13320	0.0371074	0.146227	470	392	14123	12519	0.0332979	0.0313128
RPSA	618	2556	16548	14110	0.037316	0.18115	507	297	16401	13155	0.0309024	0.0225889
RACK1	940	6747	25044	24922	0.0375375	0.270741	766	802	23995	20420	0.0319209	0.039277
RPLP1	522	2582	13832	12213	0.0377042	0.211408	468	492	13890	11834	0.0337147	0.0415952
NPM1	508	3324	13312	34368	0.0381969	0.0967204	412	271	12870	11729	0.0320048	0.0230989
RPSAP58	614	2546	15352	13098	0.0400132	0.194421	504	296	15221	12186	0.0330854	0.0243044
RPL15	1001	4059	23139	23172	0.0432524	0.175162	815	596	23359	18238	0.0348961	0.0326911
RPL35	503	2494	11541	11481	0.0435997	0.217247	450	348	10987	9144	0.0409377	0.0380713
NACA	779	2648	17789	17192	0.0437668	0.154019	663	630	16807	14134	0.0394457	0.0445659
EIF4B	545	2791	12125	11012	0.0449206	0.253456	450	544	12902	11364	0.0348551	0.0478877
RPL24	948	4339	20840	21041	0.0454695	0.20624	781	606	19422	16578	0.0402336	0.0365295
EIF3E	451	3066	9864	9502	0.0457693	0.32266	381	425	9720	8263	0.0391526	0.0514215
CHD3	427	444	9250	7615	0.0461863	0.058332	413	475	9893	8998	0.0417526	0.0528119
BRD2	347	836	7074	8365	0.0490968	0.0999579	318	445	7370	5144	0.0431764	0.0864806
CD48	406	2119	7788	6832	0.0521099	0.310157	361	256	7522	5463	0.0479846	0.046897
EIF3H	408	1667	6891	6040	0.0592339	0.276022	360	410	6734	5867	0.0535126	0.0698179
JUND	1233	287	20040	3346	0.0615083	0.0856723	1012	227	17853	2826	0.0566883	0.0802447
YBX1	548	6120	8872	19727	0.0617925	0.310249	443	466	8673	7664	0.0511061	0.0607668
NAP1L1	764	5463	10792	14895	0.0707529	0.366777	667	624	10277	10602	0.0649448	0.0588719
NR4A1	764	3692	10110	18238	0.0755195	0.202439	834	79	12053	316	0.069163	0.248344
HNRNPA1	1074	3870	14170	15935	0.0757616	0.242852	903	480	13778	10251	0.065574	0.0468616
FAU	854	3013	10388	10086	0.0822306	0.298778	733	489	9826	8350	0.0745786	0.0585474
PRRC2C	995	4662	10601	19312	0.0939032	0.241404	886	1760	11009	13452	0.0804777	0.130857
PLEC	985	346	9744	2837	0.101118	0.121939	990	821	11144	13133	0.0888158	0.0625072
TLE5	909	257	8586	3005	0.105895	0.0855596	828	511	8183	4724	0.101213	0.108165
FTH1	1494	2869	13309	18363	0.112259	0.156237	1297	7525	12919	22885	0.10041	0.328814
CSDE1	974	2649	8443	10071	0.115417	0.263055	838	647	8661	9761	0.0967585	0.0662606
HNRNPA1L3	926	3344	7665	8912	0.120801	0.375165	775	402	7628	5570	0.101628	0.0722292
ACTG1	2620	5110	20302	23229	0.129062	0.219964	2210	1476	19826	11496	0.111467	0.128392
PCBP2	1231	2040	8754	8423	0.140594	0.242241	1109	676	8861	8110	0.12515	0.0833336
ARHGAP45	1534	405	10532	3235	0.145613	0.125283	1285	1051	10500	10603	0.12234	0.0991622
LTB	1991	1030	13674	8238	0.145617	0.125062	1766	523	12278	6167	0.143813	0.0848736
HNRNPA1L2	1078	3809	7399	8407	0.145735	0.45311	902	487	7264	5391	0.124124	0.0903326
EGR1	15334	1372	103826	8006	0.147694	0.171391	11713	52	97303	42	0.120377	1.23732
GNAS	1563	3033	10206	14265	0.15317	0.21263	1413	2898	9960	13711	0.141828	0.211406
SRRM2	2198	3574	13386	12605	0.164218	0.283536	1866	1634	14529	13783	0.128433	0.118575
MACF1	1151	1305	6794	6554	0.169374	0.19912	1202	525	8534	6077	0.140836	0.0864788
ARHGEF1	2370	703	13329	4261	0.177792	0.165017	1936	1204	12866	9858	0.150467	0.122092
ACTB	7484	7496	41508	55476	0.180291	0.135124	6454	2733	39845	19703	0.161967	0.138711
GAPDH	1865	6973	10267	17293	0.181611	0.403216	1532	4421	9974	14144	0.153636	0.312533
BTF3	1489	3662	7830	9600	0.190207	0.381472	1247	861	7520	6442	0.165826	0.13361
VIM	3457	23443	17249	43576	0.200395	0.537993	2804	4964	16122	24981	0.173932	0.19872
PPIA	1603	2792	7843	15126	0.204398	0.184557	1460	1393	7613	7411	0.191804	0.188027
EIF4G2	1981	2020	9502	16940	0.208469	0.119245	1693	1265	9621	9480	0.176013	0.133457
DUSP2	5685	2600	27112	11409	0.209674	0.227879	4269	142	25870	1565	0.165017	0.0908449
ZFP36	5918	1802	27468	6942	0.215442	0.25955	3966	170	23581	3820	0.168189	0.0443976
ZFP36L2	2455	271	11254	1379	0.21816	0.196597	1974	309	11383	8261	0.173447	0.0374493
FYB1	2093	1099	9296	4244	0.225106	0.258906	1841	2577	9258	8971	0.198884	0.287238
HLA-E	6588	8409	26858	39916	0.245295	0.210656	5795	5387	27011	22270	0.214537	0.241903
FLNA	7619	4239	30645	14989	0.248634	0.282793	6894	5701	33176	30682	0.207811	0.185826
JUN	10043	451	40380	1670	0.248716	0.270136	8517	245	38044	872	0.223864	0.281016
CORO1A	3244	1271	12921	4814	0.251043	0.264064	2761	1634	12386	7620	0.222876	0.214385
JUNB	20244	4542	79710	16407	0.253973	0.276811	16178	334	74708	1792	0.216552	0.186126
LAPTM5	2076	1037	7937	3936	0.261524	0.263463	1726	2309	7925	8527	0.21783	0.270785
TMSB10	3617	1532	13537	6164	0.267186	0.248501	3365	1480	13398	5990	0.251166	0.246995
AHNAK	8920	1721	32186	5380	0.27714	0.319943	11514	3059	42355	18603	0.271846	0.164425
KLF2	2318	83	8110	404	0.28582	0.20625	1752	788	7475	4337	0.234352	0.181613
DNAJB1	6437	398	22126	1461	0.290912	0.272677	5814	1045	23284	5051	0.24971	0.206889
ATP1A1	2329	5582	7960	16052	0.292621	0.347725	2218	2476	8162	8395	0.271703	0.294866
NUMA1	2192	721	7400	2325	0.296183	0.310007	2001	1664	7618	8316	0.262609	0.200081
CD3E	3098	1757	9794	5354	0.316272	0.328114	2871	2522	9579	6243	0.299714	0.403942
ITGB2	3477	611	10938	1797	0.317922	0.340122	2987	1017	10604	3191	0.281723	0.318543
LSP1	2344	358	7240	1433	0.323815	0.249903	2057	1178	7145	4226	0.287847	0.278765
SARAF	2879	1986	8761	6270	0.328647	0.316787	2767	4654	8950	14286	0.309143	0.325755
LDHB	2354	3328	6806	6277	0.345859	0.530226	2100	1727	6798	5546	0.308933	0.311362
IER2	8196	641	23628	2040	0.34689	0.31397	7004	207	22180	716	0.315773	0.289208
BTG1	2581	1951	7212	6184	0.357883	0.315513	2272	3075	6824	6874	0.332907	0.447388
SUN2	3663	519	10080	1644	0.363437	0.315472	3173	2170	10015	7247	0.316799	0.299453
SON	3153	3362	8574	8833	0.367697	0.380617	3098	2648	9345	8765	0.331546	0.302159
HSPA8	10539	24681	28085	36144	0.375261	0.682854	8691	3439	28506	17006	0.304899	0.202228
TLN1	3714	2582	9729	7313	0.38179	0.353055	3185	2226	9781	7851	0.325598	0.283587
PTMA	6777	11112	17421	28030	0.388984	0.39642	6371	4815	16662	16578	0.382344	0.290434
HSP90AB1	7724	45719	19161	72886	0.403081	0.627259	6598	5683	18730	17529	0.352243	0.324223
MYH9	12986	17185	31811	37779	0.408204	0.454877	11595	10323	31015	33135	0.373848	0.31154
HSP90AA1	10148	17009	24807	32282	0.409074	0.526892	8379	10656	23856	20532	0.351218	0.51898
FOS	20833	1339	50522	2979	0.412356	0.449427	16832	79	49920	50	0.337183	1.60016
EVL	2944	757	7104	1972	0.414362	0.383775	2610	1345	7119	4454	0.366634	0.301928
RNF213	3538	1701	8369	4818	0.422726	0.353041	3170	1700	10136	6969	0.312761	0.243894
NCL	4879	22824	11540	49461	0.422803	0.46146	4422	3771	11021	10652	0.401287	0.353984
TMSB4X	10992	4394	25772	15165	0.426515	0.289778	10231	12205	23334	28985	0.438475	0.421073
ARHGDIB	4542	1529	10497	4472	0.43269	0.341992	4049	3206	10423	7369	0.388476	0.434994
SF3B1	3991	3849	9049	6525	0.441024	0.589797	3525	2790	9700	10140	0.363422	0.275103
SRSF5	3227	1207	7107	4347	0.454047	0.277697	3277	374	7786	4246	0.420842	0.0881718
BTG2	5595	1895	12178	3657	0.459455	0.518196	4495	91	12489	566	0.35993	0.160151
HNRNPDL	3472	4554	7515	8920	0.46202	0.510527	3216	631	7629	4273	0.421542	0.147619
TNFAIP3	4641	5752	9980	14208	0.465097	0.404825	4056	1620	10796	5782	0.375703	0.280085
ANXA6	3387	761	7194	1719	0.470785	0.442707	2973	1275	7217	3158	0.412001	0.403708
MCL1	3252	1812	6907	3363	0.470849	0.53893	2832	1990	7739	4075	0.365967	0.488424
HLA-A	9796	16202	20071	42705	0.488054	0.379387	8800	14495	20152	31777	0.436694	0.456155
PBXIP1	3486	891	6948	1797	0.501779	0.495827	3078	2876	7171	8199	0.429179	0.350729
HLA-B	14130	17532	25541	41409	0.553239	0.423397	12351	15708	25479	27951	0.484747	0.562007
PFN1	5901	3936	10618	8944	0.55577	0.440042	5542	2648	10384	4733	0.533699	0.55938
HNRNPU	4816	16211	8166	24818	0.589747	0.653205	4153	3953	8120	9108	0.511437	0.434004
DUSP1	6093	132	10129	187	0.601486	0.706265	5083	56	10465	185	0.485727	0.302602
DDX5	14336	16873	22722	23208	0.630905	0.727029	12496	3533	22944	14158	0.544643	0.249542
CFL1	5588	3125	8743	6891	0.63911	0.453511	5238	2252	8453	3991	0.619697	0.564239
HNRNPA2B1	5752	10418	8312	20605	0.692027	0.505591	5533	5132	8259	8851	0.669989	0.579822
HSP90B1	4926	8158	6956	14403	0.708235	0.566423	4657	3798	6633	6161	0.702088	0.616446
HNRNPK	5162	11055	6947	15062	0.743023	0.73401	4428	4376	6548	7162	0.67616	0.611067
MSN	5600	8338	7107	11744	0.78799	0.709949	4859	7239	7154	11315	0.67924	0.639745
EIF1	8587	7820	10394	11413	0.826151	0.685159	7615	746	9644	3559	0.789609	0.209567
HSPA5	6241	12238	7450	19204	0.83775	0.637253	5613	3309	7153	4357	0.784698	0.759565
CXCR4	14467	1732	16390	2346	0.882654	0.738577	13373	11009	16960	14603	0.788482	0.753909
B2M	54902	38658	60685	64386	0.904713	0.600418	50717	34329	58336	43734	0.869399	0.784947
PTPRC	13239	24576	14387	35218	0.920184	0.697815	12160	22207	15465	33665	0.786312	0.659668
ITM2B	6659	2232	7029	3399	0.947281	0.656728	6106	5102	6670	6046	0.915492	0.843972
IL32	7788	4650	7967	7898	0.977483	0.588813	7204	2064	7685	2541	0.937489	0.812342
CD69	12015	19865	12053	20891	0.996875	0.950887	9283	206	10380	296	0.894333	0.694602
HLA-C	9294	11171	8471	9347	1.09726	1.19514	8006	10786	8675	8270	0.922879	1.30417
ETS1	9944	3883	8057	4957	1.23431	0.783411	8927	6499	8664	7438	1.03046	0.873819
LCP1	8660	8236	6886	7522	1.25763	1.09491	7814	4945	7144	5597	1.09387	0.883501
TXNIP	42060	417	32860	471	1.28	0.887081	39975	2928	34479	3630	1.15941	0.806708
